# Identification and characterization of host-directed therapeutics for tuberculosis using a versatile human 3D tuberculoma bioplatform

**DOI:** 10.1101/2025.08.27.672670

**Authors:** Suraj B. Sable, Wen Li, Allison Kline, Sakthivel Govindaraj, Vijayakumar Velu, James E. Posey

## Abstract

Host-directed therapies (HDT) represent a pivotal strategy in combating both drug-susceptible and drug-resistant tuberculosis (TB). Current evaluations, however, show limited success in animal models and clinical settings, emphasizing the need for more effective HDT candidates. With few druggable targets validated within granulomas, it is essential to verify the effectiveness of HDT candidates identified through traditional macrophage cultures in the context of the tuberculous granuloma milieus. Bioengineering a scalable, high-throughput screening (HTS) platform that replicates the physiological microenvironments in the hallmark tubercular lesions could significantly improve the identification of relevant HDT candidates and new treatment strategies. Here, we developed a facile, HTS-compatible bioplatform that generates tuberculoma-emulating structures, following three-dimensional (3D) co-cultures of human cells and pathogenic mycobacteria. Employing high-content imaging alongside immunological and transcriptomic approaches, we demonstrated that these 3D structures exhibit classic tuberculoma attributes and develop crucial transformations. Utilizing this system, we screened antibody biosimilars and potential HDT compounds. Our findings demonstrate the system’s versatility in discovering antimicrobials and HDT candidates that effectively reduce mycobacterial burdens and granuloma lesions, while elucidating their immune mechanisms within 3D milieus. Many compounds effective in two-dimensional (2D) cultures were ineffective once granulomas formed in our 3D model. Notably, several promising compounds were found to induce rapid autophagy flux, and we validated the effectiveness of one such compound, the multi-kinase inhibitor AT9283, in a mouse model. Our findings highlight several HDT candidates for potential repurposing in TB treatment, offering a robust tool for accelerating therapeutic discoveries and advancing translational research for TB and other granulomatous diseases.

**Summary:** Safer and shorter treatment regimens for tuberculosis (TB) are urgently needed. Host-directed therapies (HDT) are being explored to enhance antibiotic regimens and address antimicrobial resistance. To expedite the discovery of HDT candidates and the development of new treatment strategies, scalable *in vitro* systems are needed that can replicate the critical features and microenvironments of TB lesions in a format compatible with high-throughput screening (HTS). We developed an HTS-compatible bioplatform using 3D co-cultures of human cells and fluorescent mycobacteria, creating tuberculoma-like structures with classic solid, necrotic, and cavitary transformations that exhibit crucial microenvironments. This facile system enabled us to screen antibody biosimilars and HDT compounds in 3D human *in vitro* tuberculomas, identifying candidates that inhibited mycobacterial growth and granuloma lesions while revealing potential innate immune mechanisms. The study revealed several promising HDT candidates that could be repurposed for TB treatment, introducing a versatile tool for screening therapeutic libraries. Additionally, it presents a framework for enhancing human *in-vitro* granuloma models, as advances in tissue-like systems emerge to recapitulate the architecture and multilineage differentiation in the lungs.
