## Supplementary Tables for "Identification and characterization of host-directed therapeutics for tuberculosis using a versatile human 3D tuberculoma bioplatform": Table_S3.xlsx

### Sheet: Table S3 QC Summary of RNAseq
Sample ID	Treatment	Days Post-Infection	Replicates	FastQC					STAR Aligner (Use Forward Read Only)		Qualimap
				Total reads (Forward or Reverse)	GC%	QC 25 Forward	QC 25 Reverse	Adapter	Uniquely Mapped Reads	% Mapped	Mean Coverage
Cont_D0_R1	Control	0	R1	27844387	0.48	1	1	No	23299847	0.836788	21.06
Cont_D0_R2	Control	0	R2	24913242	0.48	1	1	No	24913242	1	22.31
Cont_D0_R3	Control	0	R3	31835628	0.49	1	1	No	25153872	0.790117	50.5
Cont_D0_R4	Control	0	R4	20317581	0.47	1	1	No	16593234	0.816693	13.8
Cont_D3_R1	Control	3	R1	33223597	0.46	1	1	No	28034350	0.843808	37.6
Cont_D3_R2	Control	3	R2	37335334	0.46	1	1	No	33077683	0.885962	61.9
Cont_D3_R3	Control	3	R3	25821547	0.46	1	1	No	21678257	0.839541	27.4
Cont_D3_R4	Control	3	R4	47182535	0.48	1	1	No	39388497	0.834811	52.9
Inf_D3_R1	Infected	3	R1	32685575	0.46	1	1	No	27866556	0.852564	37.2
Inf_D3_R2	Infected	3	R2	31319081	0.46	1	1	No	26775361	0.854922	34.8
Inf_D3_R3	Infected	3	R3	27132126	0.46	1	1	No	22947627	0.845773	29.3
Inf_D3_R4	Infected	3	R4	28797567	0.46	1	1	No	24295640	0.84367	29.4
Cont_D6_R1	Control	6	R1	34613563	0.48	1	1	No	28206225	0.814889	37.8
Cont_D6_R2	Control	6	R2	26634244	0.46	1	0.5	No	21920137	0.823006	27.87
Cont_D6_R3	Control	6	R3	32783868	0.46	1	1	No	26910720	0.820852	33.2
Cont_D6_R4	Control	6	R4	36618188	0.46	1	1	No	30226890	0.825461	37.1
Inf_D6_R1	Infected	6	R1	25456710	0.47	1	1	No	18421635	0.723646	161.3
Inf_D6_R2	Infected	6	R2	29341153	0.47	1	1	No	25007359	0.852296	34.5
Inf_D6_R3	Infected	6	R3	39883500	0.46	1	1	No	34382705	0.862078	47.04
Inf_D6_R4	Infected	6	R4	18950222	0.47	1	1	No	15874901	0.837716	111.1
Cont_D9_R1	Control	9	R1	31722118	0.497	1	0.5	No	26671780	0.840794	24.5
Cont_D9_R2	Control	9	R2	20953645	0.4975	1	0.5	No	17653747	0.842514	17.1
Cont_D9_R3	Control	9	R3	14525068	0.49	1	0.5	No	12178421	0.838442	11.4
Cont_D9_R4	Control	9	R4	24339105	0.4975	1	0.5	No	20461324	0.840677	17
Inf_D9_R1	Infected	9	R1	23437944	0.4977	1	0.5	No	20746967	0.885187	22.8
Inf_D9_R2	Infected	9	R2	20027953	0.51	1	0.5	No	17704874	0.884008	19.1
Inf_D9_R3	Infected	9	R3	17059522	0.49	1	0.75	No	15086954	0.884371	15.44
Inf_D9_R4	Infected	9	R4	38104331	0.48	1	0.75	No	33849710	0.888343	43.81
Cont_D12_R1	Control	12	R1	30651832	0.48	1	1	No	25662150	0.837214	23.5
Cont_D12_R2	Control	12	R2	35085843	0.4968	1	1	No	29218851	0.832782	29.3
Cont_D12_R3	Control	12	R3	21068016	0.5029	1	0.5	No	17657114	0.8381	14.4
Cont_D12_R4	Control	12	R4	20649095	0.4928	1	1	No	17362977	0.840859	16.6
Inf_D12_R1	Infected	12	R1	35393786	0.48	1	1	No	31388339	0.886832	36.3
Inf_D12_R2	Infected	12	R2	20427890	0.48	1	1	No	18096077	0.885852	21.6
Inf_D12_R3	Infected	12	R3	13192677	0.48	1	1	No	11866631	0.899486	13.5
Inf_D12_R4	Infected	12	R4	32166905	0.49	1	1	No	28800648	0.89535	35
