## Supplementary Tables for "Identification and characterization of host-directed therapeutics for tuberculosis using a versatile human 3D tuberculoma bioplatform": Table_S7.xlsx

### Sheet: Table S7
Sr.No	Compound name	Cytotoxicity THP-1 (%)	Cytotoxicity PBMCs (%)	Bacterial burden inhibition in THP-1 model (%)				Granuloma lesion inhibition in THP-1 model (%)				Burden inhibition in PBMC model (%)	Direct antibacterial effect in 3D milieu	Therapeutic class	Known major host pathway/target(s)
				Mm	Mtb H3Rv	Mtb Beijing F2	Mtb Erdman	Mm	Mtb H3Rv	Mtb Beijing F2	Mtb Erdman	Mtb Erdman
1	Nitazoxanide	104.5	101.8	91.2	99.18	97.29	97.8	97.4	99.6	95.7	89.6	95.17	Yes (Mtb Erdman)	Antiparasite	Retinoid acid–inducible gene I (RIG‐I)–like receptor and AMP-activated protein kinase (AMPK) (activation) and STAT3 (inhibition)
2	Auranofin	102.917	101.733	91.3378	99.1542	90.98	88.655	98.9498	100	85.8	72.6	77.9808	Yes (Mtb Erdman)	Antirheumatic	Reduction/oxidation (redox) enzymes (inhibition)
3	Doxycycline	87.9667	69.4111	90.6956	99.0892	98.3	95.6967	98.9498	100	100	83.1	94.32	Yes (Mm M & Mtb Erdman)	Antibiotic	Matrix metalloproteinases (MMPs) (inhibition)
4	Metixene hydrochloride	46.2	14.4778	89.4522	77.54	75.7175	67.695	100	63.6	66.8	24.4	17.8183	Yes (Mtb Erdman)	Antiparkinsonian	Acetylcholine at muscarinic receptors (inhibition)
5	3'4' Dichlorobenzamil HCL	84.4	91.0667	88.4989	91.9333	83.8022	67.0183	96.8494	87.2	90.5	36.1	75.9017	No	Antiviral (investigational)	Na/Ca channel/exchanger (inhibition)
6	H-89	40.5833	17.0111	87.3211	90.3308	77.0133	55.3133	98.9498	94.1	85	46.5	41.7858	No	Antineoplastic	Protein kinase A and PKB/AKT1 (serine/threonine-protein kinase) (inhibition)
7	Chlorpromazine hydrochloride	42.4917	21.1778	86.9233	76.36	70.2533	70.5433	95.7992	59.7	69.9	51.8	51.1967	No	Antiemetic	G protein-coupled receptors (GPCRs) /Ca, histamine, dopamine, and muscarinic receptors (inhibition)
8	Dovitinib	86.05	80.1111	85.9811	94.5675	83.5567	74.7267	97.8996	86.2	85.8	45.2	68.4333	No	Antineoplastic	Receptor tyrosine kinases (RTK) and vascular endothelial growth factor receptors (VEGFRs) (inhibition)
9	Zuclopenthixol dihydrochloride	15.1583	-16.7857	84.95	88.4075	81.0033	65.39	93.6988	62.6	72.3	55.7	34.6733	No	Antipsychotic	Dopamine D1 and D2 receptors, α1-adrenoceptors and 5-HT2 receptors (inhibition)
10	Clemastine fumarate	22.7333	27.3556	80.9789	53.4545	63.7289	51.6383	57.992	38.1	65.2	12.6	31.3575	Yes (Mm M)	Antihistamine	Histamine H1 receptor and purinergic receptor P2RX7 (inhibition) and TLR4/PI3K/Akt (activation)
11	Lansoprazole	49.8667	75.3	76.4889	92.64	95.1522	85.73	90.5482	72.5	89.7	41.3	89.0592	Yes (Mtb Erdman)	Anti-stomach-acid	H+/K+ ATPase proton pump (inhibition)
12	AT9283	94.1833	86.7	70.9978	56.9375	59.1189	62.1	92.6486	53.8	77.8	33.5	42.1583	No	Antineoplastic	Aurora kinase, JAK2, RTK, and other multiple kinases (inhibition)
13	Fluoxetine hydrochloride	-4.91667	9.84444	70.7033	38.9692	29.8733	6.00333	77.9458	15.4	29.6	0.9	27.1042	Yes (Mm M)	Antidepressant	GPCRs /Ca and serotonin-dependent pathway (inhibition)
14	Sunitinib Malate	77.0167	86.1333	64.2811	61.475	45.7344	38.535	87.3976	62.6	66.8	13.9	44.5842	No	Antineoplastic	RTK, VEGFR2, and platelet-derived growth factor receptor beta (PDGFRb) (inhibition)
15	Gefitinib	32.9083	5.65556	63.6889	48.1425	19.1933	32.0333	89.498	48.9	47.8	50.5	4.61333	No	Antineoplastic	Epidermal growth factor receptor (EGFR) (inhibition)
16	Fingolimod hydrochloride	65.975	87.8444	61.4922	80.7467	52.6389	48.6133	57.992	71.5	62	38.7	75.34	No	Immunomodulatory	Sphingosine receptors (modulator) and sphingosine 1-phosphate (S1P) (inhibition)
17	Loperamide	22.4167	3.96667	55.9	39.1875	58.8222	32.475	72.6948	35.1	56.5	25.7	-2.66083	No	Antidiarrheal	Autophagy pathway and opioid receptors (activation)
18	Haloperidol	-8.025	-8.87778	49.5533	55.8017	36.7744	22.6933	32.7872	38.1	18.5	17.9	20.5342	No	Antipsychotic	GPCRs /Ca, dopamine (D2) receptors (blockade)
19	Dasatinib	15.9667	69.1556	49.5367	63.3308	35.2611	4.135	82.1466	36.1	59.7	60.9	-56.1017	No	Antineoplastic	Abl and SRC tyrosine kinase (inhibition)
20	Pazopanib	-2.91667	-11.5556	48.7989	15.21	25.2644	-4.78833	69.5442	18.4	18.5	10	8.15083	Inconclusive	Antineoplastic	Angiogenesis pathway, VEGFR, and PDGFR (inhibition)
21	All-trans-Retinoic acid (ATRA)	12.55	1.82222	46.94	6.795	19.7189	16.4283	13.8836	31.2	18.5	-8.2	13.0492	No	Antiacne	Niemann-Pick intracellular cholesterol transporter 2 (NPC2) (induction) and cholesterol pathway (regulation)
22	Tin Protoporphyrin IX(chloride)	30.6083	16.1667	43.6078	69.2425	62.79	68.2017	ND	0.7	18.6	51.1	50.4358	Yes (Mm M & Mtb Erdman)	Antibilirubin photosensitizer	Heme oxygenase-1 (HO-1) (inhibition)
23	GW5074	83.2	86.0667	43.0911	31.8108	57.1544	39.0517	74.7952	21.3	38.3	33.5	34.3392	No	Antineoplastic	Raf1 kinase and RTK pathway (inhibition)
24	Ambroxol	1.60833	-0.233333	40.3089	32.9758	-3.37889	9.48167	-1.86934	-1.3	2.7	-6.9	25.1767	No	Mucolytic expectorant	Na channels (inhibition) and autophagy (activation) at higher 200 µM concentration
25	Cilostazol	0.791667	2.14444	38.5022	22.5375	28.2689	20.9017	14.9338	4.6	17.7	4.8	22.3967	No	Antiplatelet	Type-3 Phosphodiesterase (PDE3) (inhibiton), cAMP, and protein kinase A (PKA)
26	A205804	0.583333	11.8333	36.8556	26.9633	21.1978	7.06	-5.01994	-5.2	-2.1	-0.4	0.47	No	Antiadhesion (Investigational)	ICAM-1 and E-selectin (inhibition)
27	SRT1720	-9.46667	95.4222	35.1922	44.3617	45.4311	39.3267	4.43185	29.2	59.7	32.2	53.0133	No	Antimetabolic diseases (Investigational)	Sirtuin subtype SIRT-1 (activation)
28	Imatinib	-7.075	-11.3222	33.8278	18.62	-4.10444	-5.37833	39.0884	23.3	28	24.4	-14.7325	No	Antineoplastic	Abl tyrosine kinase (inhibition)
29	Omeprazole	-15.05	-7.04444	27.5911	19.6117	9.84333	4.945	-0.819146	-1.3	17.7	-6.3	22.68	No	Anti-stomach-acid	H+/K+ ATPase proton pump (inhibition)
30	Ezetimibe	9.99167	16.5556	27.0611	22.6133	49.4233	41.43	48.5402	-3.2	47.8	32.2	21.4325	No	Antihyperlipidemic	Akt/GSK-3β pathway and Niemann–Pick C1-like 1 transporter of cholesterol (inhibition)
31	Sildenafil	-3.325	5.47778	26.0822	23.3192	1.19	11.37	-2.91954	-5.2	-22.6	-14.7	13.3417	No	Antierectile dysfunction	Phosphodiesterase type 5 (inhibition)
32	Gö6983	-3.66667	-11.2111	24.2311	28.76	24.5267	27.9733	-17.6223	-4.2	33.5	25.7	18.2058	No	Cardioprotective (Investigational)	Protein kinase C (inhibition)
33	Aspirin	-7.16667	-4	23.8322	13.6783	1.86667	8.66167	-14.4717	-3.2	-24.2	-16	-5.10333	No	Anti-inflammatory	cyclooxygenase COX-1 (inhibition)
34	N-Acetyl-L-cysteine (NAC)	-3.05	0.233333	23.4689	20.4583	12.0289	0.18	-13.4216	-17	1.1	-1.7	14.5942	No	Anti-oxidant mucolytic	Redox-dependent signaling, NF-κB, ferroptosis and reactive oxygen species (inhibition)
35	Zoledronic acid	13.8417	-5.28889	21.6622	12.5392	-2.92222	11.3117	15.984	7.6	18.5	12.6	-5.87167	No	Antiresorptive	NF-κB, RANKL/RANK, and mevalonate pathway (inhibition)
36	Verapamil	-6.05833	-6.54444	19.2756	23.9158	21.6011	15.1817	7.58245	7.6	13.8	17.9	15.3958	No	Antihypertensive	Calcium and potassium channels and eukaryotic drug efflux pump P-glycoprotein (P-GP or ABCB1) (blockade)
37	Dexamethasone	-9.39167	38.5667	18.6267	16.7508	0.508889	-2.05833	2.33146	6.6	5.1	10	15.8492	No	Anti-inflammatory glucocorticoid	Glucocorticoid receptor (agonist), Phospholipase A2, NF-κB, PI3K-PKB/AKT, mTOR, P38 MAPK pathways (inhibition)
38	Sodium valproate	-3.20833	-1.62222	18.4267	21.68	1.62778	7.61667	20.1848	9.5	-2.1	10	13.35	No	Anticonvulsant	Gamma-aminobutyric acid (GABA), volatage-gated sodium channels (inhibition) and ERK, SIRT-1 (activation).
39	KN62	14.5083	-17.0778	17.7889	36.3225	34.1044	11.0683	5.48206	-2.3	16.9	-6.9	6.05	No	Anti-cancer (Investigational)	Ca2+/calmodulin-dependent kinase type II and P2X7R (inhibition)
40	Prednisone	5	27.1333	15.9367	27.33	24.2722	11.7167	-10.2709	-24.9	-11.6	-7.6	20.0733	No	Anti-inflammatory corticosteroid	Type-1 IFN, STAT-1, cytokine pathways, corticotropin-releasing hormone and adrenocorticotropic hormone (inhibition)
41	BzATP	8.95833	30.9333	14.7756	11.0767	11.34	4.725	-11.3211	-11.1	-4.4	-5.6	10.9542	No	P2X7 purinergic receptor agonist (Investigational)	P2X7R (activation)
42	Ibuprofen	0.941667	4.26667	13.3522	19.82	23.29	20.785	-7.12034	4.6	-10.6	8.7	25.0058	No	Anti-inflammatory	COX-1 and COX-2 cyclooxygenases (inhibiton)
43	Zileuton	-1.65833	5.17778	12.9144	15.9825	-9.75444	4.07833	2.33146	5.6	-5.2	6.1	12.4533	No	Anti-asthma, Luekotriene synthesis inhibitor	5-lipoxygenase (inhibition)
44	Sitagliptin	3.325	-1.37778	12.6411	11.5725	0.318889	9.06667	-11.3211	-14.1	-2.1	-4.3	4.58333	No	Anti-diabetic	Dipeptidyl peptidase 4 (DPP-4) enzyme, NF-κB (inhibition), CXCL-10/IP-10 (post-translational modification)
45	Maraviroc	2.55	11.5222	11.3744	16.0475	-3.19556	5.05	-14.4718	2.7	-3.2	-17.3	15.0875	No	Anti-viral, CCR-5 receptor antagonist	CCR-5 receptor (inhibition)
46	Sodium phenylbutyrate	4.925	10	10.9656	6.17583	14.2044	20.2533	-6.07013	11.5	-18.7	-21.3	14.4558	No	Anti-urea cycle disorder, Epigenetic modulator	Histone deacetylase (Inhibiton)
47	1-Methyl-D Tryptophan (D-1MT)	0.783333	-10.0111	10.7867	12.55	8.35333	-0.163333	10.733	8.6	5.1	2.9	-7.07417	No	Antineoplastic, Tryptophan catabolic enzyme inhibitor	Indoleamine 2,3-dioxygenase (IDO) (inhibition)
48	Carbamazepine	15.3417	8.27778	10.3789	24.7083	16.9378	11.4433	-12.3713	-17	-7.6	19.2	27.06	No	Anticonvulsant	Voltage-gated sodium and calcium channels and serotonin reuptake (inhibition)
49	Irbesartan	-1.19167	-4.5	10.2822	16.3017	22.2922	18.255	-7.12033	-13.1	-21.8	-47.3	21.3942	No	Antihypertensive	Angiotensin-II receptor (inhibition) and peroxisome proliferator-activated receptor gamma (PPARγ) (activation)
50	Ferrostatin-1	-8.90833	1.23333	9.03778	25.9242	20.1456	18.8467	-17.6224	-13.1	-2.1	-6.9	17.9433	No	Ferroptosis inhibitor (Investigational)	15-Lipoxygenase (15LOX) /Phosphatidylethanolamine Binding Protein-1 (PEBP1) complex, and ferroptosis (inhibition)
51	Indomethacin	-0.716667	13.3556	7.92333	21.9558	34.2156	20.2317	-9.22074	-18	-1.3	-8.2	10.4642	No	Anti-inflammatory and cannabinoid receptor-1 modulator	COX-1 and COX-2 cyclooxygenases (inhibiton)
52	L-Citrulline	-18.7167	6.87778	6.96111	9.40167	11.7711	26.3233	5.48206	-13.1	-36.1	-16	21.3942	No	Dietary supplement, Non-essential amino acid	Inducible nitric oxide synthase (iNOS), urea cycle, mTOR pathway (activation)
53	Metformin	-2.33333	-10.3556	6.08889	15.2367	15.36	8.43833	4.43186	2.7	2.7	6.8	21.8083	No	Anti-diabetic	AMP-activated protein kinase (AMPK) (activation), AKT-mTOR pathway, TNF-induced mROS (inhibition)
54	Glybenclamide (glyburide)	-6.3	-7.62222	5.95667	6.79667	-0.796667	-2.56333	-15.5219	-20.9	1.1	-10.8	7.62583	No	Anti-diabetic	ATP-sensitive potassium channels (inhibition) and cryopyrin/NLRP3 inflammasome inhibitor (> 200 µM)
55	Tyrphostin AG 494	-15.0083	23.2111	5.36444	27.8317	13.5567	39.885	-68.0319	-0.3	-4.4	-22.6	32.4892	Yes (Mm M)	Anti-cancer (Investigational)	EGFR tyrosine kinase (inhibition)
56	Marimastat	-8.35833	31.3889	4.39222	14.0533	4.09333	37.33	-51.2287	-44.5	-13.9	-22.6	17.65	No	Antineoplastic, broad-spectrum MMP inhibitor	Matrix metalloproteinases (MMPs) and angiogenesis pathway (inhibition)
57	Diclofenac Sodium	-0.616667	0.811111	2.93778	16.3842	4.20778	10.9683	-9.22073	-7.2	1.9	-13.4	27.2267	No	Anti-inflammatory	COX-1 and COX-2 cyclooxygenases (inhibiton)
58	Resveratrol	99.4583	101.389	0.368889	11.0117	29.1656	45.0567	-70.1323	-29.8	-4.4	7.4	24.5292	No	Dietary supplement, antioxidant	Sirtuin subtype SIRT-1 (activation) and NF-κB, MAPK and AP-1 pathway (inhibition)
59	Bay 11-7082	-5.1	47.5	-1.02778	24.7583	2.66556	23.4667	-1.86934	7.6	-5.2	-1.7	31.0133	No	Anti-cancer (Investigational), NF-κB & Inflammasome inhibitor	κB kinase, NF-κB, and NLRP3 inflammasome (inhibition)
60	Quinacrine diHCL	78.1083	53.7222	-3.29333	-5.71	-15.34	27.69	-6.07015	-20	-17.9	-18.5	10.4108	No	Antimalarial and anthelmintic	Histamine N-methyltransferase, NF-κB, monoamine oxidase and phospholipase A2 (inhibition)
61	Simvastatin	84.5917	31.3	-6.46778	44.8567	62.9133	53.04	60.0924	28.2	67.6	21.8	42.3825	No	Antihyperlipidemic	HMG-CoA reductase and DKK-1 (inhibition) and nuclear PXR receptor (activation)
62	SU 6656	-17.6833	1.61111	-12.2511	12.6267	-23.9944	-11.0867	-16.5721	-12.1	5.1	9.4	-11.4883	No	Src family kinase inhibitor (Investigational)	Src family kinase and platelet-derived growth factor (PDGF) receptor (inhibition)
63	Everolimus	7.44167	8.01111	-14.5222	13.3333	31.9589	27.0033	-24.9737	-26.8	14.6	2.2	31.7625	No	Antitransplant rejection, immunosuppressant & antineoplastic	Mammalian target of rapamycin (mTORC1) (inhibition) and kinase AKT (activation)
64	SB 216763	3.25	-1.65556	-17.8844	17.2292	12.3833	5.635	-66.9817	-1.3	17.7	5.5	-8.45167	No	GSK-3 kinase inhibitor (Investigational)	Glycogen synthase kinase-3 (GSK3) (inhibition)
65	Vorinostat (SAHA)	64.7833	85.5667	-35.05	27.3642	33.6644	41.46	46.4398	-7.2	52.5	34.8	34.1325	No	Antineoplastic, Epigenetic modulator	Histone deacetylase (inhibiton)
66	Rifampicin	ND	ND	ND	99	98.1	96.5	ND	94.6	94.4	88.1	93.45	Yes (Mm M & Mtb Erdman)	Antibiotic	Not applicable
