## Supplementary Tables for "Identification and characterization of host-directed therapeutics for tuberculosis using a versatile human 3D tuberculoma bioplatform": Table_S8.xlsx

### Sheet: Table S8
SR No	Reagent type (species) or resources	Name	Source	Identifier	Additional information
1	Cell line (Homo sapiens)	THP-1	ATCC	Catalog # TIB-202	Immortalized human monocytic cells (leukemia)
2	Cell line (Homo sapiens)	U937	ATCC	Catalog # CRL-1593.2	Immortalized human pleural hystiocytes (lymphoma)
3	Cell line (Mus musculus)	AMJ2	ATCC	Catalog # CRL-2456	Immortalized mouse (C57BL/6J) lung alveolar macrophages
4	Cell line (Mus musculus)	RAW 264.7	ATCC	Catalog # TIB-71	Immortalized mouse (male BALB/c) ascites macrophages (Abelson murine leukemia virus-induced tumor)
5	Cell line (Mus musculus)	J774A.1	ATCC	Catalog # TIB-67	Immortalized mouse (female BALB/c) ascites macrophages (sarcoma)
6	Reporter cell line (Homo sapiens)	THP-1-RFP	Applied Biological Materials (abm), Inc	Catalog # T3949	Immortalized THP-1 cells stably expressing RFP. Puromycin selection antibiotic.
7	Reporter cell line (Homo sapiens)	THP-1-GFP	Applied Biological Materials (abm), Inc	Catalog # T9616	Immortalized THP-1 cells stably expressing copGFP. Puromycin selection antibiotic.
8	Inflammasome reporter cell line (Homo sapiens)	THP-1-ASC-GFP	InvivoGen	Catalog # thp-ascgfp	Immortalized THP-1 cells expressing ASC-GFP fusion protein under an NF-κB-inducible promoter. Zeocin selection antibiotic.
9	Autophagy reporter cell line (Homo sapiens)	THP-1-Difluo (RFP-GFP) hLC3	InvivoGen	Catalog # thpdf-hlc3	Immortalized THP-1 cells expressing RFP-GFP-human LC3 fusion protein in which the human LC3B is fused to two fluorescent proteins: RFP (acid stable) and eGFP (acid-sensitive). Zeocin selection antibiotic.
10	Mycobacteria (M. tuberculosis)	M. tuberculosis Erdman	Center for Biologics Evaluation and Research, Food and Drug Administration (FDA), Bethesda, USA.	Virulent Mtb strain and Preclinical Reference Challenge Standard	Wild-type Mtb strain grown in Middlebrook 7H9 broth at 37 °C.
11	Mycobacteria (M. tuberculosis)	M. tuberculosis H37Rv	CDC, DTBE, strain collection	Virulent Mtb strain	Wild-type Mtb strain grown in Middlebrook 7H9 broth at 37 °C.
12	Mycobacteria (M. tuberculosis)	M. tuberculosis Beijing F2	CDC, DTBE, strain collection	Virulent Mtb strain	Wild-type Mtb strain grown in Middlebrook 7H9 broth at 37 °C.
13	Mycobacteria (M. tuberculosis)	M. tuberculosis CDC1551	CDC, DTBE, strain collection	Virulent Mtb strain	Wild-type Mtb strain grown in Middlebrook 7H9 broth at 37 °C.
14	Mycobacteria (M. marinum)	M. marinum 1218R	CDC, DTBE, strain collection	Virulent Mm strain	Wild-type Mm strain grown in Middlebrook 7H9 broth at 30 °C.
14	Mycobacteria (M. marinum)	M. marinum 'M'	Lalita Ramakrishnan Laboratory Strain Collection	Virulent Mm strain	Wild-type Mm strain grown in Middlebrook 7H9 broth at 30 °C.
15	Mycobacteria (M. bovis BCG)	M. bovis BCG Danish	Center for Biologics Evaluation and Research, Food and Drug Administration (FDA), Bethesda, USA.	Attenuated M bovis BCG substrain and Preclinical Reference Vaccine Standard	Attenuated M bovis BCG substrain grown in Middlebrook 7H9 broth at 37 °C.
16	Mycobacteria (M. bovis BCG)	M. bovis BCG Connaught	CDC, DTBE, strain collection	Attenuated M bovis BCG substrain	Attenuated M bovis BCG substrain grown in Middlebrook 7H9 broth at 37 °C.
17	Recombinant mycobacteria (M. marinum)	M. marinum 'M' tdTomato	Lalita Ramakrishnan Laboratory Strain Collection. Takaki K. et al. 2013. PMID: 23680983 & PMCID: PMC3919459	Base strain expressing pmsp12 [pTEC27/ tdTomato] (costitutive promoter)	Recombinant Mm 'M' strain expressing tdTomato grown in Middlebrook 7H9 broth supplemented with hygromycin (50 µg/ml) at 30 °C
18	Recombinant mycobacteria (M. marinum)	M. marinum 1218R GFP	Generated by J. Posey and used before in Napier RJ et al. 2011. PMID: 22100163 PMCID: PMC3222875	Base strain expressing GFP using plasmid pFJS8-GFPmut2	Recombinant Mm 1218 strain expressing GFP grown in Middlebrook 7H9 broth supplemented with kanamycin (25 µg/ml) at 30 °C
19	Recombinant mycobacteria (M. tuberculosis)	M. tuberculosis Erdman tdTomato	Generated in this study	Base strain expressing pmsp12 [pTEC27/ tdTomato] (costitutive promoter)	Recombinant Mtb Erdman strain expressing tdTomato grown in Middlebrook 7H9 broth supplemented with hygromycin (50 µg/ml) at 37 °C
20	Recombinant mycobacteria (M. tuberculosis)	M. tuberculosis H37Rv tdTomato	Generated in this study	Base strain expressing pmsp12 [pTEC27/ tdTomato] (costitutive promoter)	Recombinant Mtb H37Rv strain expressing tdTomato grown in Middlebrook 7H9 broth supplemented with hygromycin (50 µg/ml) at 37 °C
21	Recombinant mycobacteria (M. tuberculosis)	M. tuberculosis Bejing F2 tdTomato	Generated in this study	Base strain expressing pmsp12 [pTEC27/ tdTomato] (costitutive promoter)	Recombinant Mtb Beijing F2 strain expressing tdTomato grown in Middlebrook 7H9 broth supplemented with hygromycin (50 µg/ml) at 37 °C
22	Recombinant mycobacteria (M. tuberculosis)	M. tuberculosis CDC1551 tdTomato	Generated in this study	Base strain expressing pmsp12 [pTEC27/ tdTomato] (costitutive promoter)	Recombinant Mtb CDC1551 strain expressing tdTomato grown in Middlebrook 7H9 broth supplemented with hygromycin (50 µg/ml) at 37 °C
23	Recombinant mycobacteria (M. bovis BCG)	M. bovis BCG Connaught GFP	CDC, DTBE, strain collection, generated by J. Posey	Base strain expressing GFP using plasmid pFJS8-GFPmut2	Recombinant M. bovis BCG Connaught substrain expressing GFP grown in Middlebrook 7H9 broth supplemented with kanamycin (25 µg/ml) at 37 °C
24	Magnetic-Assisted Cell-Sorting reagent	MACS CD14 MicroBeads	Miltenyi Biotec	Catalog # 130-050-201	Human CD14+ monocyte purification reagent using MACS technology.
25	Magnetic-Assisted Cell-Sorting columns	MACS LS columns	Miltenyi Biotec	Catalog # 130-042-401	Human CD14+ monocyte purification columns for MACS seperation.
26	3D cell culture microplate	Corning 3D spheroid microplate	Corning	Catalog # 4515	Corning 96-well black/clear round (U) bottom ultra-low-attachment spheroid microplate, with lid, sterile.
27	3D cell culture microplate	Nunclon Sphera 3D plates	Thermo Fisher Scientific	Catalog # 174925	Nunc 96-well round (U) bottom, sphera low-attachment-surface, sterile.
28	3D cell culture microplate	PrimeSurface 3D culture spheroid plates	Sbio	Catalog # MS9096UZ	PrimeSurface 3D culture, ultra-low attachment plates: 96-well, (U) bottom, clear plates, sterile.
29	3D cell culture microplate	PrimeSurface 3D culture spheroid plates	Sbio	Catalog # MS9096VZ	PrimeSurface 3D culture, ultra-low attachment plates, 96-well, (V) bottom, clear plates, sterile.
30	3D cell culture microplate	Corning Elplasia 3D microcavity Plates	Corning	Catalog # 4442	Corning Elplasia microcavity plates, 96-well, black clear round bottom, ultralow attachment, with lid, sterile.
31	2D cell culture microplate	Corning ULA microplates (2D)	Corning	Catlog # 3474	Corning Costar 96-well clear flat bottom, ultra-low-attachment microplate, with lid, sterile.
32	2D cell culture microplate	Costar microplates (2D)	Corning	Catalog # 3603	Corning Costar 96-well black flat clear bottom, tissue clture treated microplates, with lid, sterile
33	3D cell culture cell encapsulation kit	Austrianova 'Cell-in-a-Box' kit	Sigma-Aldrich	Catalog # CIB001	3D microspheres of natural polymer, encapsulating THP-1 monocytes admixed with or infected with Mm 'M' tdTomato.
34	Cell culture medium (2D and 3D)	Gibco RPMI 1640 with L-glutamin and phenol red	ThermoFisher Scientific	Catalog # 11875-093	Supplemented with FBS (10%), 100 mM sodium pyruvate (1%), 1M HEPES (1%), and 10,000 units/ml penicillin-streptomycin solution (1%).
35	Cell culture medium component	Fetal Bovine Serum (FBS)	Atlas Biologicals	Catalog # F0-500-A	Endotoxin level tested US origin FBS
36	Flow cytometry antibody (Surface stain)	Anti-HLA-DR (PerCP)	BD Biosciences	Catalog # 347364	Anti-Human leukocyte antigen-DR isotype, Clone L243, volume 5 µl/test
37	Flow cytometry antibody (Surface stain)	Anti-CD80 (FITC)	BD Biosciences	Catalog # 557226	Activation marker, Clone L307.4, volume 5 µl/test,
38	Flow cytometry antibody (Surface stain)	Anti-CD33 (PE)	Biolegend	Catalog # 366608	Myeloid-derived suppressor cell marker, Clone P67.6, volume 5 µl/test
39	Flow cytometry antibody (Surface stain)	Anti-PD-L1(PE Cy7)	Biolegend	Catalog # 329718	Activation/Exhaustion marker, Clone 29E.2A3, volume 5 µl/test
40	Flow cytometry antibody (Surface stain)	Anti-CD14 (BV 786)	BD Biosciences	Catalog # 563698	Monocyte marker, Clone M5E2, volume 5 µl/test
41	Flow cytometry antibody (Surface stain)	Anti-CD123 (BUV 737)	BD Biosciences	Catalog # 741851	Plamacytoid dendritic cell marker, Clone 9F5, volume 5 µl/test
42	Flow cytometry antibody (Surface stain)	Anti-CD3 (BUV 395)	BD Biosciences	Catalog # 564117	T-cell marker, Clone SP34-2, volume 3 µl/test
43	Flow cytometry antibody (Surface stain)	Anti-ICAM-1/CD54 (BUV 496)	BD Biosciences	Catalog # 741152	Anti-Intercellular Adhesion Molecule, Clone HA58, volume 3 µl/test,
44	Flow cytometry antibody (Surface stain)	Anti-CD163 (BV 650)	BD Biosciences	Catalog # 563888	M2 Macrophage marker, Clone GHI/61, volume 3 µl/test,
45	Flow cytometry antibody (Surface stain)	Anti-CD86 (BV 605)	BD Biosciences	Catalog # 562999	Activation marker, Clone 2331, volume 3 µl/test
46	Flow cytometry antibody (Surface stain)	Anti-CD16 (BV 711)	BD Biosciences	Catalog # 563127	Monocyte marker, Clone 3G8, volume 3 µl/test
47	Flow cytometry antibody (Surface stain)	Anti-CD11C (PTR)	Biolegend	Catalog # 301642	Myeloid dendritic cell marker, Clone 3.9, volume 3 µl/test
48	Flow cytometry antibody (Intracellular stain)	Anti-CD68 (APC)	BD Biosciences	Catalog # 333810	Macrophage marker, Clone Y1/82A, volume 5 µl/test
49	Flow cytometry antibody (Surface stain)	Anti-CD66abce (Vio Blue)	Miltenyi Biotec	Catalog # 130-119-851	Neutrophil marker, Clone TET2, volume 2 µl/test
50	Flow cytometry antibody (Surface stain)	Anti-CD11b (Alexa Fluor 700)	BD Biosciences	Catalog # 557918	Integrin or Macrophage-1 antigen, Clone ICRF44, volume 1.5 µl/test
51	Flow cytometry antibody (Surface stain)	Anti-CD45 (Amcyan)	Biolegend	Catalog # 304036	Leukocyte marker, Clone HI30, volume 1 µl/test
52	Flow cytometry stain/dye (Surface stain)	Live/Dead (APC H7)	ThermoFisher Scientific	Catalog # L34976	Fixable near-IR dead cell stain,Volume 0.1 µl/test
53	Flow cytometry (Fc Receptor Blocker)	Human TruStain FcX	Biolegend	Catalog # 422301	Compatible with anti-human CD16 staining, FcγR blocker, Volume 5 µl/test
54	Flow cytometry reagent	Cytofix/cytoperm fixation/permeabilization kit	BD Biosciences	Catalog # 554714	Kit enables the fixation and permeabilization of cells which is necessary for staining intracellular molecules with fluorochrome-conjugated anti-molecule antibodies.
55	Immunofluorescence antibody	Anti-ICAM1 (Alexa Fluor 647)	abcam	Catalog # ab214944	Rabbit anti-human ICAM1 monoclonal antibody, Dilution 1: 100 and 1:200
56	Immunofluorescence antibody	Anti-Pan Cadherin (Alexa Fluor 647)	abcam	Catalog # ab195203	Rabbit anti-human pan Cadherin monoclonal antibody, Dilution 1: 100 and 1: 200
57	Immunofluorescence antibody	Anti-E Cadherin (Alexa Fluor 594)	abcam	Catalog # ab 206880	Rabbit anti-human E Cadherin monoclonal antibody, Dilution 1: 100 and 1: 200
58	Immunofluorescence antibody	Anti-E Cadherin (Alexa Fluor 555)	abcam	Catalog # ab 206878	Rabbit anti-human E Cadherin monoclonal antibody, Dilution 1: 100 and 1: 200
59	Immunofluorescence antibody	Anti-N Cadherin (Alexa Fluor 647)	abcam	Catalog # ab 195186	Rabbit anti-human N Cadherin monoclonal antibody, Dilution 1: 250 and 1: 500
60	Immunofluorescence antibody	Anti-VEGFR2 (Alexa Fluor 594)	Biolegend	Catalog # 374003	Mouse anti-human VEGFR2/CD309 monoclonal antibody, Dilution 1: 200
61	Immunofluorescence antibody	Anti-Tubulin (Alexa Fluor 488)	abcam	Catalog # ab 195887	Mouse anti-human alpha tubulin monoclonal antibody, Dilution 1: 100
62	Immunofluorescence antibody	Anti-Galectin-9 (Alexa Fluor 594)	Biolegend	Catalog # 348921	Mouse anti-human Galectin-9 monoclonal antibody, Dilution 1: 250
63	Immunofluorescence antibody	Anti-CD68 (Alexa Fluor 647)	Biolegend	Catalog # 333819	Mouse anti-human alpha tubulin monoclonal antibody, Dilution 1:100
64	Immunofluorescence antibody	Anti-Collagen Type III (Alexa Fluor 647)	abcam	Catalog # ab 237239	Rabbit anti-human collagen III monoclonal antibody, Dilution 1: 1000
65	Immunofluorescence antibody	Anti-Gamma Catenin (Plakoglobin, Alexa Fluor 488)	abcam	Catalog # ab 237236	Rabbit anti-human gamma catenin monoclonal antibody, Dilution 1: 500 and 1:1000
66	Immunofluorescence antibody control	Anti-Mouse IgG H&L (Alexa Fluor 488)	abcam	Catalog # ab 150113	Goat anti-mouse IgG H&L antibody, dilution 1:100 and 1:250
67	Immunofluorescence antibody control	Anti-Mouse IgG H&L (Alexa Fluor 594)	abcam	Catalog # ab 150116	Goat anti-mouse IgG H&L antibody, dilution 1:100 and 1:250
68	Immunofluorescence antibody control	Mouse IgG1, κ Isotype Ctrl Antibody (Alexa Fluor 594)	Biolegend	Catalog # 400174	Mouse IgG1, κ isotype control monoclonal antibody, dilution 1:100 and 1:500
69	Immunofluorescence antibody control	Mouse IgG2a, κ Isotype Ctrl Antibody (Alexa Fluor 488)	Biolegend	Catalog # 400233	Mouse IgG2a, κ isotype control monoclonal antibody, dilution 1:100 and 1:500
70	Immunofluorescence antibody control	Anti-Rabbit IgG (H+L) (Alexa Fluor 647)	ThermoFisher Scientific	Catalog # A21245	Invitrogen Goat anti-rabbit IgG (H+L) highly cross-adsorbed polyclonal antibody, dilution 1:100 and 1:250
71	Immunofluorescence antibody control	Mouse IgG1, κ Isotype Ctrl Antibody (Alexa Fluor 488)	ThermoFisher Scientific	Catalog # 53-4714-80	Invitrogen monoclonal mouse IgG1 kappa isotype control, dilution 1:100 and 1:500
72	Cell death or toxicity detection reagent	CytoTox-GloTM cytotoxicity assay kit	Promega	Catalog # G9291	Reagent measures extracellular activity of dead-cell protease. Assay is a luminescent cytotoxicity assay and measures the relative number of dead cells in cell populations.
73	Biofilm-matrix cellulose staining kit	Invitrogen FUN 1 and Calcofluor White M2R staining kit	ThermoFisher Scientific	Catalog # L7009	Kit contains a novel two-color fluorescent probe FUN1 (fluoresces in GFP and Texas Red channels), and Calcofluor White M2R labels chitin and cellulose with blue fluorescence. The kit is commonly used for yeast viability.
74	Hypoxia reagent	Invitrogen Image-iTTM Red Hypoxia Reagent	ThermoFisher Scientific	Catalog # H10498	Regent is a live-cell permeable compound, which is fluorogenic when atmospheric oxygen levels are lower than 5%, and the fluorogenic response increases as the oxygen levels decreases in the environment.
75	Hypoxia reagent and controls	ROS-ID® Hypoxia /Oxidative Stress detection kit	Enzo Life Sciences	Catalog # ENZ-51042-0125 & ENZ-51042-K500	Kit includes fluorogenic probes for hypoxia (red) and oxidative stress levels (green). The Hypoxia Red dye utilizes the nitroreductase activity present in hypoxic cells by converting the Nitro group to hydroxylamine (NHOH) and amino (NH2) and releasing the fluorescent probe (which can be detected with Texas Red filter).
76	Lysosomal acidification detection reagent	Lyso-ID® Red cytotoxicity kit	Enzo Life Sciences	Catalog # ENZ-51015-KP002	The detection reagent includes a unique drug-like dye that rapidly partitions into cells and labels acidic organelles (red) and is suitable for monitoring the accumulation of lysosomes and lysosome-like structures in live cells.The dye also fluoresces in the acidic environment generated by increased cell death (necrosis) and release of acidic organelles.
77	Autophagy detection kit and controls	CYTO-ID® Autophagy detection kit	Enzo Life Sciences	Catalog #ENZ-51031-0050 & ENZ-51031-K200	The kit allowes detection of autophagy in live cells using a novel dye that selectively labels accumulated autophagic vacuoles and exhibit bright green fluorescence.
78	Autophagy sensor and trasduction kit	Invitrogen Premo Autophagy Sensor LC3B-RFP (BacMam 2.0)	ThermoFisher Scientific	Catalog # P36236	Kit offers Premo Autophagy sensor, which is based on the chimera of autophagy-associated protein LC3B and red fluorescent protein (RFP), and includes the BacMam 2.0 chimeric reagent for trasduction of cells of interest.
79	Apoptosis and Necrosis detection kit	Apoptosis/Necrosis Assay kit (blue, red, greeen)	Abcam	Catalog # ab176750	The kit includes Apopxin deep red indicator, Nuclear green DCS1 dye, and CytoCalcein violet 450 that detects cell apoptosis (red), necrosis (green), and healthy live cells (blue) using fluorescence microscope.
80	Acidosis/Intracellular pH detection reagent	pHrodo Red AM Intracellular pH Indicator	ThermoFisher Scientific	Catalog # P35372	Reagent is a fluorogenic probe (red) used to measure intracellular pH in live cells. The probe is weakly fluorescent at neutral pH but become increasingly fluorescent as the pH decreases.
81	Dead cell detection reagent	Invitrogen LIVE/DEAD Fixable Red Dead Cell Stain Kit	ThermoFisher Scientific	Catalog # L34971	Stain is used to determine the viability of cells prior to the fixation. In cells with compromised membranes, the dye reacts with free amines both in the cell interior and on the cell surface, yielding intense red fluorescent staining.
82	Dead cell detection reagent	Invitrogen LIVE/DEAD Fixable Green Dead Cell Stain Kit	ThermoFisher Scientific	Catalog # L34969	In cells with compromised membranes, the dye reacts with free amines both in the cell interior and on the cell surface, yielding intense green fluorescent staining.
83	Live/Dead cell imaging kit	Invitrogen LIVE/DEAD Cell imaging Kit	ThermoFisher Scientific	Catalog # R37601	Kit contains Calcein AM and BOBO-3 Iodide. Live cells are distinguished by the presence of intracellular esterase activity as determined by the enzymatic conversion of the virtually non-fluorescent cell-permeant calcein AM to the intensely fluorescent calcein, which is well-retained within live cells. In dying and dead cells a bright red fluorescence is generated upon binding to DNA.
84	Nuclear/DNA stain	Hoechst 33342 Solution (20 mM)	ThermoFisher Scientific	Catalog # 62249	Stain used for specifically staining the nuclei of living or fixed cells. Staining concentration used 1µg/ml.
85	ELISPOT Reagents	Human CXCL10/IP-10 ELISpot development module	R&D Systems	Catalog # SEL266	Includes capture antibody and biotinylated detection antibody
86	ELISPOT Reagents	Human CXCL8/IL-8 ELISpot development module	R&D Systems	Catalog # SEL208	Includes capture antibody and biotinylated detection antibody
87	ELISPOT Reagents	Human total MMP-1 ELISpot development module	R&D Systems	Catalog # SEL901	Includes capture antibody and biotinylated detection antibody
88	ELISPOT Reagents	Human total MMP-9 ELISpot development module	R&D Systems	Catalog # SEL911	Includes capture antibody and biotinylated detection antibody
89	ELISPOT Reagents	Human IL-1β/IL-1F2 ELISpot development module	R&D Systems	Catalog # SEL201	Includes capture antibody and biotinylated detection antibody
90	ELISPOT Reagents	Human TNF ELISPOT pair	BD Biosciences	Catalog # 551882	Includes capture antibody and biotinylated detection antibody
91	ELISPOT Reagent	Streptavidin HRP	BD Biosciences	Catalog # 557630	Horseradish Peroxidase is an enzyme that is capable of cleaving a substrate into hydrogen peroxide which can then be detected in situ.
92	ELISPOT Reagent	AEC Substrate Set	BD Biosciences	Catalog # 551951	3-Amino-9-ethylcarbazole (AEC) is a substrate for peroxidase and is a widely-used chromogen for ELISPOT.
93	Histopathology reagent	Paraformaldehyde solution (4%) in PBS	Santa Cruz Biotechnology	Catalog # SC-281692	Used for Mtb-infected mouse tissue fixation
94	Biologic	Human IL-1 receptor antagonist	Sigma-Aldrich	Catalog # SRP3327	Interleukin 1 receptor antagonist (IL-1Ra), called anakinra, is used in the treatment of rheumatoid arthritis.
95	Biologic	Etanercept	Millipore Sigma	Catalog # Y0001969	A tumor necrosis factor (TNF) antagonist is used to treat rheumatoid arthritis.
96	Biosimilar mAb	Anti-human VEGF	R&D Systems	Catalog # MAB9947-100	Bevacizumab biosimilar. Bevacizumab is used in the treatment of a number of types of cancers and age-related macular degeneration (eye disease)
97	Biosimilar mAb	Anti-human α4β7/LPAM-1	R&D Systems	Catalog # MAB10078-100	Vedolizumab biosimilar. Vedolizumab is used in the treatment of Crohn's disease and ulcerative colitis.
98	Biosimilar mAb	Anti-human CD30/TNFRSF8	R&D Systems	Catalog # MAB9576-100	Brentuximab biosimilar. Brentuximab is used in the treatment of relapsed or refractory Hodgkin lymphoma and anaplastic large cell lymphoma.
99	Biosimilar mAb	Anti-human insulin-like growth factor 1 receptor (IGF1R)	R&D Systems	Catalog # MAB9718-100	Teprotumumab biosimilar. Teprotumumab is used in the treatment of thyroid eye disease.
100	Biosimilar mAb	Anti-human IL-6Rα	R&D Systems	Catalog # MAB10346-100	Sarilumab biosimilar. Sarilumab is used in the treatment of rheumatoid arthritis.
101	Biosimilar mAb	Anti-human IL-1β	R&D Systems	Catalog # MAB10349-100	Canakinumab biosimilar. Canakinumab is used in the treatment of systemic juvenile idiopathic arthritis, Still's disease and gout.
102	Biosimilar mAb	Anti-human CD3	R&D Systems	Catalog # MAB9929-100	Teplizumab biosimilar. Teplizumab is used in the treatment to delay the onset of stage 3 type 1 diabetes.
103	Biosimilar mAb	Anti-human Siglec 3/CD33	R&D Systems	Catalog # MAB9635-100	Gemtuzumab biosimilar. Gemtuzumab is used in the treatment of acute myeloid leukemia.
104	Biosimilar mAb	Anti-human CD25/IL-2Rα	R&D Systems	Catalog # MAB9926-100	Basiliximab biosimilar. Basiliximab is used to prevent rejection of kidney transplants.
105	Biosimilar mAb	Anti-human epidermal growth factor receptor (EGFR)	R&D Systems	Catalog # MAB9577-100	Cetuximab biosimilar. Cetuximab is used for the treatment of metastatic colorectal cancer and head and neck cancer.
106	Biosimilar mAb	Anti-human APP/protease nexin II	R&D Systems	Catalog # MAB9710-100	Aducanumab biosimilar. Aducanumab is used in the treatment of Alzheimer's disease.
107	Biosimilar mAb	Anti-human cytotoxic T lymphocyte-associated protein 4 (CTLA-4)	R&D Systems	Catalog # MAB9928-100	Ipilimumab biosimilar. Ipilimumab is used in the treatment of melanoma and is currently in clinical trials for the treatment of several different cancers.
108	Biosimilar mAb	Anti-human programmed death ligand 1 (PD-L1)	R&D Systems	Catalog # MAB10348-100	Atezolizumab biosimilar. Atezolizumab is used in the treatment of urothelial carcinoma, hepatocellular carcinoma, small cell and non-small cell lung cancer, and alveolar sarcoma.
109	Biosimilar mAb	Anti-human CD52	R&D Systems	Catalog # MAB9889-100	Alemtuzumab biosimilar. Alemtuzumab is used in the treatment of chronic lymphocytic leukemia and multiple sclerosis.
110	Biosimilar mAb	Anti-human TNF-α	R&D Systems	Catalog # MAB9677-100	Adalimumab biosimilar. Adalimumab is used in the treatment of rheumatoid arthritis, Crohn's disease, ulcerative colitis, uveitis, plaque psoriasis, ankylosing spondylitis, and juvenile idiopathic arthritis.
111	Biosimilar mAb	Anti-human CD11a/ integrin alpha L	R&D Systems	Catalog # MAB10350-100	Efalizumab biosimilar. Efalizumab was used for treating psoriasis but was withdrawn from the market due to associated fetal infections.
112	ECM component	VitroCol Type 1 human collagen solution	Advanced Biomatrix	Catalog # 5007-20ml	It is purified and processed from the naturally secreted collagen by human neonatal fibroblasts.
113	ECM component	Human fibronectin solution	Sigma-Aldrich	Catalog # F0895	Purified from the human plasma.
114	Protein array	Quantibody® Human Kiloplex Quantitative Proteomics Array	RayBiotech	Catalog # QAH-CAA-X00-1	Detects 1000 human protein biomarkers.
115	Lysis buffer for preparing cell lysates	2x Lysis buffer	RayBiotech	Catalog # AA-Lys	500 µl of 1x lysis buffer for the pellet of 2×107 cells.
116	Protease inhibitor	Protease inhibitor cocktail	RayBiotech	Catalog # AA-PI	Supplemented in lysate buffer. Powder reconstituted in 60 µl 1X lysis buffer for making 100X stock solution (enough for making 6 ml)
117	Total RNA extraction kit	RNeasy Plus Mini Kit (250)	Qiagen	Catalog # 74136	For 250 minipreps: RNeasy Mini Spin Columns, gDNA Eliminator Spin Columns, Collection Tubes, RNase-Free Water and Buffers
118	Total RNA quantification	RNA ScreenTape	Agilent	Catalog # 5067-5576	Detect total RNA down to 5 ng/µl, RNA integrity number (RIN) can be used for sample quality control in NGS workflows.
121	RNA sequencing library quantification	DNA ScreenTape	Agilent	Catalog # 5067-5582	Separate DNA fragments and libraries from 35 to 5000 base pair, detect DNA samples down to 0.1 ng/
119	Total RNA quantification	Qubit® RNA BR Assay kit	Invitrogen	Catalog # Q10210	Broad range RNA quantification, qutantity range between 10 to 1200 ng. 100 reactions per kit.
120	RNA sequencing library quantification	Qubit® dsDNA BR Assay Kit	Invitrogen	Catalog # Q32850	Broad range dsDNA quantification, qutantity range between 4 to 2000 ng. 100 reactions per kit.
122	cDNA library preparation kit	Truseq Stranded mRNA library preparation kit	Illumina	Catalog # 20020594	48 samples per kit. Input quantity: 0.1-1 µg total RNA or 10-100 ng previously isolated mRNA.
123	RNA library UD indexes	TruSeq RNA UD Indexes	Illumina	Catalog # 20023785	24 indexes, 96 samples.
124	RNA sequencing kit	Illumina 500/550 Mid Output Kit v2.5 (150 Cycles)	Illumina	Catalog # 20024904	Provides kitted reagents for 150 cycles of sequencing, plus dual-indexing support on a Mid Output run (up to 130M reads).
125	RNAseq data analysis software	R	https://www.r-project.org/	Version # 4.3.0	Software environment for statistical computing and graphics.
126	RNAseq data analysis software	R studio	https://posit.co/download/rstudio-desktop/	Version # 2023.03.1	Integrated development environment (IDE) with a set of tools to improve the productivity with R and Python.
138	RNAseq data analysis software	SRA-toolkit	https://github.com/ncbi/sra-tools	Version # 3.0.0	A collection of tools and libaries for using data in the INSDC Sequence Read Archives.
139	RNAseq data analysis software	Venn Diagram	https://bioinformatics.psb.ugent.be/webtools/Venn/	Not Applicable	Online free tools to draw Venn Diagram to calculate and intersections of list of elements.
140	RNAseq data analysis software	Qiagen Ingenuity Pathway Analysis (IPA)	https://digitalinsights.qiagen.com/products-overview/discovery-insights-portfolio/analysis-and-visualization/qiagen-ipa/	Version release date December 2023	Quickly visualize and understand complex ‘omics data and perform insightful data analysis and interpretation by placing your experimental results within the context of biological systems.
127	R package for statitistical analysis	FastQC	https://www.bioinformatics.babraham.ac.uk/projects/fastqc/	Version # 0.11.5	A quality control tool for high througput sequence data.
128	R package for statitistical analysis	Trimmomatic	http://www.usadellab.org/cms/?page=trimmomatic	Version # 0.39	A flexible read trimming tool for Illumina NGS data.
129	R package for statitistical analysis	STAR	https://github.com/alexdobin/STAR	Version # 2.5.2b	Ultrafast universal RNA-seq aligner.
130	R package for statitistical analysis	MultiQC	https://multiqc.io/	Version # 1.9	Aggregate results from bionformatics analyses across many samples into a single report.
131	R package for statitistical analysis	Rsubread	https://bioconductor.org/packages/release/bioc/html/Rsubread.html	Version # 2.14.2	Mapping, quantification and variant analysis of sequencing data.
132	R package for statitistical analysis	DESeq2	https://bioconductor.org/packages/release/bioc/html/DESeq2.html	Version # 1.40.1	Differential gene expression analysis based on negative binomial distribution.
133	R package for statitistical analysis	Clusterprofiler	https://bioconductor.org/packages/release/bioc/html/clusterProfiler.html	Version # 4.8.1	A unviersal enrichment tool for interpreting omics data.
134	R package for statitistical analysis	Pathview	https://www.bioconductor.org/packages/release/bioc/html/pathview.html	Version # 3.18	A tool set for pathway based data integration and visualization.
135	R package for statitistical analysis	ggplot2	https://ggplot2.tidyverse.org/	Version # 3.3.6	A system for 'declaratively' creating graphics, based on "The Grammar of Graphics".
137	R package for statitistical analysis	pheatmap	https://cran.r-project.org/web/packages/pheatmap/index.html	Version # 1.0.12	Implementation of heatmaps that offers more control over dimensions and appearance.
138	R package for statitistical analysis	org.HS.eg.db	https://bioconductor.org/packages/release/data/annotation/html/org.Hs.eg.db.html	Version # 3.17.0	Genome wide annotation for Human, primarily based on mapping using Entrez Gene identifiers.
139	R package for statitistical analysis	annotables	https://github.com/stephenturner/annotables	Version # 0.2.0	Provides tables for convering and annotating Ensembl Gene IDs.
140	R package for statitistical analysis	DOSE	https://bioconductor.org/packages/release/bioc/html/DOSE.html	Version # 3.26.1	Disease Ontology Semantic and Enrichment analysis.
141	R package for statitistical analysis	AnnotationHub	https://bioconductor.org/packages/release/bioc/html/AnnotationHub.html	Version # 3.8.0	Client to access AnnotationHub resources.
142	R package for statitistical analysis	ensembldb	https://bioconductor.org/packages/release/bioc/html/ensembldb.html	Version # 2.24.0	Utilities to create and use Ensembl-based annotation databases.
143	R package for statitistical analysis	dplyr	https://dplyr.tidyverse.org/	Version # 1.1.2	A fast, consistent tool for working with data frame like objects, both in memory and out of memory.
144	R package for statitistical analysis	tidyverse	https://www.tidyverse.org/	Version # 2.0.0	A collectioin of R packages that share a high-level design philosophy and low-level grammar and data structures.
145	R package for statitistical analysis	SRA toolkit	https://hpc.nih.gov/apps/sratoolkit.html	Version # 2.11.3	Generates loading and dumping tools with their respective libraries for buldiing new and accessing exiting runs.
146	Graphing and statistical analysis software	GraphPad Prism	https://www.graphpad.com	Version # 9.3	A tool for creating publication-quality graphs, analyzing the scientific data, and performing statistical analysis
147	Microplate reading and imaging software	Gen5	https://www.biotek.com	Version # 3.08	Gen5 Image+ software controls the operation of the Cytation 5 for both the photomultiplier tube (PMT)-based microplate reading and automated digital microscopy.
