## Supplementary Tables for "Identification and characterization of host-directed therapeutics for tuberculosis using a versatile human 3D tuberculoma bioplatform": Table_S9.xlsx

### Sheet: A.  PBMC 3D 
PBMC 3D: GEO: GSE174566
Sample ID	Condition	Donor	Treatment	Model	Cells
GSM5319717	Collagen	A	Control	3D	PBMC
GSM5319723	Collagen	B	Control	3D	PBMC
GSM5319729	Collagen	C	Control	3D	PBMC
GSM5319735	Collagen	D	Control	3D	PBMC
GSM5319741	Collagen	E	Control	3D	PBMC
GSM5319747	Collagen	F	Control	3D	PBMC
GSM5319718	Collagen	A	Mtb	3D	PBMC
GSM5319724	Collagen	B	Mtb	3D	PBMC
GSM5319730	Collagen	C	Mtb	3D	PBMC
GSM5319736	Collagen	D	Mtb	3D	PBMC
GSM5319742	Collagen	E	Mtb	3D	PBMC
GSM5319748	Collagen	F	Mtb	3D	PBMC

### Sheet: B. Clinical LN TB
TB clinical: GEO: GSE174443
Sample ID	Treatment	Cells
GSM5311523	Control	Lymph node
GSM5311525	Control	Lymph node
GSM5311529	Control	Lymph node
GSM5311532	Control	Lymph node
GSM5311534	Control	Lymph node
GSM5311537	Control	Lymph node
GSM5311540	Control	Lymph node
GSM5311520	TB	Lymph node
GSM5311522	TB	Lymph node
GSM5311524	TB	Lymph node
GSM5311527	TB	Lymph node
GSM5311531	TB	Lymph node
GSM5311535	TB	Lymph node
GSM5311539	TB	Lymph node

### Sheet: C. Khader Mouse & NHP 
Full Label	Organism	Infection Group	Accesion (Bioproject PRJNA523820)	Biosample Accession
Infected_Progressor_2	Macaque	Progressor	SRR8609206	SAMN10988759
Infected_Progressor_3	Macaque	Progressor	SRR8609205	SAMN10988760
Infected_Progressor_4	Macaque	Progressor	SRR8609195	SAMN10988761
Infected_Progressor_6	Macaque	Progressor	SRR8609192	SAMN10988762
Infected_Progressor2_3	Macaque	Progressor	SRR8609176	SAMN10988755
Infected_Progressor2_4	Macaque	Progressor	SRR8609170	SAMN10988756
Infected_Progressor2_5	Macaque	Progressor	SRR8609204	SAMN10988757
Infected_Progressor2_6	Macaque	Progressor	SRR8609203	SAMN10988758
Naive_1	Macaque	Naive	SRR8609174	SAMN10988763
Naive_2	Macaque	Naive	SRR8609175	SAMN10988764
Naive_3	Macaque	Naive	SRR8609199	SAMN10988765
Naive_4	Macaque	Naive	SRR8609177	SAMN10988766
Progressor_5_H37Rv_Q	Mouse	Progressor	SRR8609197	SAMN10988786
Progressor_5_H37Rv_R	Mouse	Progressor	SRR8609194	SAMN10988787
Progressor_5_H37Rv_S	Mouse	Progressor	SRR8609169	SAMN10988788
Progressor_5_H37Rv_T	Mouse	Progressor	SRR8609202	SAMN10988789
Progressor_5_H37Rv_U	Mouse	Progressor	SRR8609201	SAMN10988790
Progressor_5_H37Rv_V	Mouse	Progressor	SRR8609164	SAMN10988791
Progressor_5_H37Rv_W	Mouse	Progressor	SRR8609166	SAMN10988792
Progressor_2_HN878_G	Mouse	Progressor	SRR8609198	SAMN10988777
Progressor_2_HN878_H	Mouse	Progressor	SRR8609189	SAMN10988778
Progressor_2_HN878_I	Mouse	Progressor	SRR8609165	SAMN10988779
Progressor_3_HN878_J	Mouse	Progressor	SRR8609232	SAMN10988780
Progressor_3_HN878_K	Mouse	Progressor	SRR8609191	SAMN10988781
Progressor_3_HN878_L	Mouse	Progressor	SRR8609188	SAMN10988782
Progressor_3_HN878_M	Mouse	Progressor	SRR8609230	SAMN10988783
Progressor_4_HN878_N	Mouse	Progressor	SRR8609200	SAMN10988784
Progressor_4_HN878_O	Mouse	Progressor	SRR8609193	SAMN10988785
Naive_A	Mouse	Naive	SRR8609196	SAMN10988767
Naive_B	Mouse	Naive	SRR8609171	SAMN10988768
Naive_C	Mouse	Naive	SRR8609172	SAMN10988769
Naive_D	Mouse	Naive	SRR8609173	SAMN10988770
Naive_E	Mouse	Naive	SRR8609167	SAMN10988771
Naive_F	Mouse	Naive	SRR8609168	SAMN10988772
Naive_G	Mouse	Naive	SRR8609231	SAMN10988773
Naive_H	Mouse	Naive	SRR8609229	SAMN10988774
Naive_I	Mouse	Naive	SRR8609223	SAMN10988775
Naive_J	Mouse	Naive	SRR8609219	SAMN10988776

### Sheet: D. O'Garra study
Run	BioProject	BioSample	GEO_Accession	Group	Sample Name	source_name	SRA Study
SRR6369879	PRJNA422128	SAMN08165748	GSM2886035	Active_TB	GSM2886035	Berry_London_Test_set_Active_TB	SRP126580
SRR6369880	PRJNA422128	SAMN08165747	GSM2886036	Active_TB	GSM2886036	Berry_London_Test_set_Active_TB	SRP126580
SRR6369885	PRJNA422128	SAMN08165795	GSM2886041	Active_TB	GSM2886041	Berry_London_Test_set_Active_TB	SRP126580
SRR6369887	PRJNA422128	SAMN08165793	GSM2886043	Active_TB	GSM2886043	Berry_London_Test_set_Active_TB	SRP126580
SRR6369888	PRJNA422128	SAMN08165792	GSM2886044	Active_TB	GSM2886044	Berry_London_Test_set_Active_TB	SRP126580
SRR6369893	PRJNA422128	SAMN08165750	GSM2886049	Active_TB	GSM2886049	Berry_London_Test_set_Active_TB	SRP126580
SRR6369895	PRJNA422128	SAMN08165753	GSM2886051	Active_TB	GSM2886051	Berry_London_Test_set_Active_TB	SRP126580
SRR6369898	PRJNA422128	SAMN08165788	GSM2886054	Active_TB	GSM2886054	Berry_London_Test_set_Active_TB	SRP126580
SRR6369901	PRJNA422128	SAMN08165779	GSM2886057	Active_TB	GSM2886057	Berry_London_Test_set_Active_TB	SRP126580
SRR6369903	PRJNA422128	SAMN08165781	GSM2886059	Active_TB	GSM2886059	Berry_London_Test_set_Active_TB	SRP126580
SRR6369905	PRJNA422128	SAMN08165789	GSM2886061	Active_TB	GSM2886061	Berry_London_Test_set_Active_TB	SRP126580
SRR6369908	PRJNA422128	SAMN08165784	GSM2886064	Active_TB	GSM2886064	Berry_London_Test_set_Active_TB	SRP126580
SRR6369912	PRJNA422128	SAMN08165775	GSM2886068	Active_TB	GSM2886068	Berry_London_Test_set_Active_TB	SRP126580
SRR6369914	PRJNA422128	SAMN08165773	GSM2886070	Active_TB	GSM2886070	Berry_London_Test_set_Active_TB	SRP126580
SRR6369915	PRJNA422128	SAMN08165772	GSM2886071	Active_TB	GSM2886071	Berry_London_Test_set_Active_TB	SRP126580
SRR6369919	PRJNA422128	SAMN08165768	GSM2886075	Active_TB	GSM2886075	Berry_London_Test_set_Active_TB	SRP126580
SRR6369921	PRJNA422128	SAMN08165761	GSM2886077	Active_TB	GSM2886077	Berry_London_Test_set_Active_TB	SRP126580
SRR6369922	PRJNA422128	SAMN08165767	GSM2886078	Active_TB	GSM2886078	Berry_London_Test_set_Active_TB	SRP126580
SRR6369923	PRJNA422128	SAMN08165766	GSM2886079	Active_TB	GSM2886079	Berry_London_Test_set_Active_TB	SRP126580
SRR6369924	PRJNA422128	SAMN08165765	GSM2886080	Active_TB	GSM2886080	Berry_London_Test_set_Active_TB	SRP126580
SRR6369925	PRJNA422128	SAMN08165764	GSM2886081	Active_TB	GSM2886081	Berry_London_Test_set_Active_TB	SRP126580
SRR6369883	PRJNA422128	SAMN08165797	GSM2886039	Control	GSM2886039	Berry_London_Test_set_Control	SRP126580
SRR6369884	PRJNA422128	SAMN08165796	GSM2886040	Control	GSM2886040	Berry_London_Test_set_Control	SRP126580
SRR6369897	PRJNA422128	SAMN08165786	GSM2886053	Control	GSM2886053	Berry_London_Test_set_Control	SRP126580
SRR6369900	PRJNA422128	SAMN08165778	GSM2886056	Control	GSM2886056	Berry_London_Test_set_Control	SRP126580
SRR6369902	PRJNA422128	SAMN08165780	GSM2886058	Control	GSM2886058	Berry_London_Test_set_Control	SRP126580
SRR6369904	PRJNA422128	SAMN08165746	GSM2886060	Control	GSM2886060	Berry_London_Test_set_Control	SRP126580
SRR6369918	PRJNA422128	SAMN08165769	GSM2886074	Control	GSM2886074	Berry_London_Test_set_Control	SRP126580
SRR6369920	PRJNA422128	SAMN08165762	GSM2886076	Control	GSM2886076	Berry_London_Test_set_Control	SRP126580
SRR6369927	PRJNA422128	SAMN08165760	GSM2886083	Control	GSM2886083	Berry_London_Test_set_Control	SRP126580
SRR6369928	PRJNA422128	SAMN08165759	GSM2886084	Control	GSM2886084	Berry_London_Test_set_Control	SRP126580

### Sheet: 70 Signature Genes
Ensembl ID	Gene	Leicester Cohort Active TB vs. Latent TB		Berry Combined Dataset Active TB vs. Latent TB		3D THP-1 Infected Day 3		3D THP-1 Infected Day 6		3D THP-1 Infected Day 9		3D THP-1 Infected Day 12
		Log2 Fold-Change	FDR P-Value	Log2 Fold-Change	FDR P-Value	Log2 Fold-Change	Adjusted P value	Log2 Fold-Change	Adjusted P value	Log2 Fold-Change	Adjusted P value	Log2 Fold-Change	Adjusted P value
ENSG00000002549	LAP3	2.22	2.17116e-35	2.02	4.0652e-22	1.99524	5.10247e-220	2.99275	0	2.85238	0	3.71548	2.5861e-228
ENSG00000010030	ETV7	3.31	1.59603e-34	3.67	2.05642e-21	4.75718	5.76151e-10	4.43217	1.20302e-28	4.64658	2.41843e-39	7.60975	2.30637e-34
ENSG00000055332	EIF2AK2	1.07	5.91289e-10	1.48	1.55764e-14	2.37496	3.38699e-290	2.52282	0	3.04357	0	4.20917	4.932e-183
ENSG00000068079	IFI35	1.98	1.95452e-39	1.53	1.00895e-22	1.90172	9.01721e-163	2.56402	2.82347e-109	2.2194	1.2867e-231	3.03868	2.17389e-124
ENSG00000073737	DHRS9	1.85	2.74058e-29	1.8	5.03205e-21	-0.362921	7.55451e-15	-1.26286	1.98852e-83	-1.98517	2.14183e-269	-2.32358	8.56167e-84
ENSG00000078081	LAMP3	1.8	5.5742e-13	1.58	2.85528e-10	5.35411	3.48659e-69	4.985	3.21513e-51	3.18217	1.16524e-14	4.24458	3.29146e-25
ENSG00000079385	CEACAM1	2.07	1.98843e-41	1.88	8.07494e-21	0.873089	0.000840686	-0.390022	0.253543	0.183735	0.539082	1.29545	0.0797
ENSG00000089127	OAS1	1.72	6.16148e-16	1.77	3.72202e-18	2.85182	2.01905e-297	3.01359	0	3.54822	0	5.93424	0
ENSG00000100342	APOL1	2.19	3.6857e-55	1.84	1.79023e-26	1.11328	1.21596e-40	1.83056	4.50269e-134	1.73733	1.11393e-127	2.31654	1.76842e-35
ENSG00000107201	DDX58	1.24	1.00436e-18	1.4	4.36553e-18	3.09971	1.23146e-255	3.34623	0	3.36196	0	4.51726	0
ENSG00000108387	SEPT4	4.05	6.81611e-61	3.38	6.52535e-26	0.892066	0.0238067	1.7411	7.04403e-12	0.996284	0.000323024	0.731007	0.114456
ENSG00000111331	OAS3	1.81	1.06202e-11	2.14	3.18012e-17	4.21314	0	4.17664	0	4.46453	0	6.51092	0
ENSG00000111335	OAS2	1.31	2.98635e-11	1.22	7.86769e-12	3.67747	0	3.76264	0	4.1852	0	5.69687	0
ENSG00000112053	SLC26A8	2.12	5.11187e-31	2.16	9.65779e-15	-0.447767	0.586902	0.62575	0.415237	0.0547405	0.967255	-1.62892	0.179346
ENSG00000115155	OTOF	2.76	4.14658e-11	1.33	0.000523515	2.91811	9.55606e-11	5.34302	6.13002e-69	4.50835	2.01938e-98	4.95252	6.55859e-13
ENSG00000115267	IFIH1	1.47	1.00505e-19	1.63	1.3979e-22	2.91272	1.17748e-277	3.25064	0	3.21749	0	4.64975	0
ENSG00000116663	FBXO6	1.95	5.17446e-48	1.64	1.97519e-23	0.960947	2.35389e-08	2.00013	2.34528e-39	1.32901	1.49573e-26	0.890762	3.395e-09
ENSG00000117228	GBP1	2.41	9.51716e-34	2.86	2.85444e-31	6.18343	5.05932e-227	5.3095	0	3.46904	1.26299e-227	5.7667	0
ENSG00000119917	IFIT3	2.18	1.01368e-20	2.55	5.44005e-22	4.62303	0	4.12937	0	4.73411	0	7.50532	0
ENSG00000119922	IFIT2	1.43	5.74753e-14	1.81	1.0243e-17	4.37236	0	3.63513	0	4.58136	0	7.51647	0
ENSG00000120217	CD274	3.12	4.72814e-43	3.05	3.25402e-26	3.90758	9.91698e-44	3.97197	1.34546e-46	4.49277	5.79098e-22	4.15362	1.42124e-42
ENSG00000121858	TNFSF10	1.63	3.90425e-37	1.63	1.30217e-22	1.42764	1.01807e-73	2.14134	7.59721e-161	0.886568	1.81069e-36	2.73716	6.11249e-138
ENSG00000124256	ZBP1	1.42	7.6318e-28	1.17	3.09794e-14	6.48314	3.89217e-08	4.53269	1.01543e-05	2.98354	0.0616991	7.47879	6.03854e-11
ENSG00000124785	NRN1	2.78	8.11002e-23	3.03	4.44983e-16	0.492217	0.000458341	0.431106	0.000969214	0.496156	4.22114e-06	0.311276	0.203697
ENSG00000125148	MT2A	1.9	8.2981e-27	1.21	1.64831e-11	1.28405	0.00159293	2.54365	6.10622e-20	3.13532	1.23923e-106	3.78134	2.36414e-52
ENSG00000126709	IFI6	2.02	3.64951e-17	1.99	1.23131e-15	4.005	0	4.09999	0	3.89533	0	5.76876	0
ENSG00000132530	XAF1	1.79	1.30525e-22	1.81	5.41078e-21	2.07344	1.31886e-86	2.27811	6.15119e-116	2.69052	5.72076e-197	2.66673	7.36726e-27
ENSG00000133106	EPSTI1	2.37	5.91382e-27	2.68	2.28763e-29	3.81261	5.01835e-242	3.79555	0	4.32191	0	6.13423	0
ENSG00000134321	RSAD2	2.47	3.19209e-13	3.11	3.19435e-18	4.27882	0	5.04705	0	4.14222	0	5.95098	0
ENSG00000134326	CMPK2	1.63	5.34906e-10	2.39	3.67806e-18	3.42291	0	4.24535	0	4.46235	0	5.96932	5.51456e-253
ENSG00000135114	OASL	1.82	2.20071e-18	1.54	5.77129e-14	4.37636	0	4.41663	0	5.0811	1.1489e-301	7.44527	6.93302e-271
ENSG00000136514	RTP4	2.33	3.21636e-37	2.23	2.65742e-30	0.917523	1.41544e-28	1.25609	1.10446e-32	1.0114	2.31884e-15	1.88338	1.34626e-29
ENSG00000137959	IFI44L	2.48	1.72127e-14	2.82	1.66057e-15	5.34392	1.63553e-288	5.57598	0	6.51362	0	9.23797	0
ENSG00000137965	IFI44	2.2	3.7987e-17	2.42	1.03241e-19	4.59225	0	5.05232	0	5.56755	0	7.3674	0
ENSG00000138646	HERC5	1.57	4.17706e-10	1.97	3.54435e-15	2.94475	1.16491e-104	3.83787	1.1477e-245	3.97348	1.33413e-214	6.34574	2.99024e-196
ENSG00000140464	PML	1.78	2.86632e-48	1.22	1.52202e-18	0.973096	1.16764e-41	1.516	1.54168e-59	1.47678	6.10136e-72	2.09623	1.75548e-56
ENSG00000142089	IFITM3	2.7	2.68151e-32	2.24	4.57105e-17	2.83961	1.54466e-28	3.61173	1.79179e-95	2.62636	0	3.53115	1.15034e-151
ENSG00000149131	SERPING1	3.82	2.12821e-48	3.81	2.65742e-30	2.20966	2.14941e-41	3.09168	8.52884e-175	1.47086	6.07379e-50	2.65613	1.38622e-121
ENSG00000150337	FCGR1A	3.25	1.8997e-51	3.08	4.84925e-25	0.42509	1.4752e-12	0.452349	1.58936e-06	-0.104912	0.0901661	0.00425737	0.976995
ENSG00000152766	ANKRD22	4.7	1.5251e-52	4.63	2.28763e-29	2.85583	1.222e-08	3.53406	0.000830557	0.670317	NA	4.07466	0.0269296
ENSG00000152778	IFIT5	1.15	2.1977e-13	1.35	3.55874e-16	3.03813	2.53016e-93	3.11818	4.55464e-202	2.83456	7.13751e-82	4.02904	5.67981e-160
ENSG00000154451	GBP5	2.77	2.04984e-41	3.02	1.48051e-31	2.84287	8.51218e-115	4.16347	0	3.95315	0	4.85411	3.27454e-129
ENSG00000156587	UBE2L6	1.95	1.59084e-53	1.73	1.19164e-26	2.48518	3.73401e-267	2.97408	0	2.24899	6.12313e-187	3.47309	1.74754e-206
ENSG00000157601	MX1	1.27	8.04919e-08	1.34	4.77432e-09	4.70992	0	4.82468	0	5.05935	0	7.00762	0
ENSG00000159189	C1QC	5.47	8.32923e-52	3.61	6.38538e-14	0.416196	0.698364	-0.54745	0.590927	-2.82401	6.70261e-06	-0.144467	0.794881
ENSG00000160932	LY6E	1.82	8.82991e-14	1.42	6.77097e-11	3.26569	6.44007e-195	3.98216	5.86428e-254	3.96867	0	5.62602	0
ENSG00000162654	GBP4	2.08	8.29297e-43	2.04	1.56118e-24	2.3879	1.61608e-152	2.83637	2.54162e-298	2.57552	5.08929e-291	4.78415	6.78702e-180
ENSG00000162772	ATF3	2.91	2.18194e-37	2.4	2.68441e-21	1.87015	5.63916e-56	1.96249	1.2383e-93	3.29326	6.89414e-200	4.73896	1.9742e-217
ENSG00000163568	AIM2	2.94	5.19872e-48	2.66	4.11476e-26	3.69197	5.82419e-69	4.51702	3.32356e-191	4.50178	1.65541e-102	8.26992	8.95585e-82
ENSG00000166278	C2	3.2	2.61998e-50	2.24	2.56794e-16	0.0436137	0.903262	0.731161	4.24952e-11	0.0622901	0.658905	0.944774	8.95595e-15
ENSG00000168062	BATF2	3.85	2.72824e-46	3.84	6.38556e-30	2.87436	2.28769e-39	3.05282	3.13754e-88	2.8364	1.31698e-83	3.48598	5.48512e-111
ENSG00000172426	RSPH9	1.76	2.79742e-20	1.38	5.4998e-09	-0.0204854	0.987675	0.479102	0.719143	0.382009	0.585459	0.469663	0.381238
ENSG00000173369	C1QB	4.71	8.408e-57	3.05	6.36682e-19	3.24284	NA	4.65173	0.00239723	-0.0751662	NA	1.69741	0.0204114
ENSG00000174944	P2RY14	2.44	9.05774e-26	2.6	1.20096e-23	0.864284	0.364848	-5.10515	0.00023633	-2.41222	0.28023	-1.4533	0.343696
ENSG00000177409	SAMD9L	1.68	2.54958e-27	1.84	3.70738e-25	2.92316	6.38798e-257	3.09112	0	3.07515	0	4.01358	1.4336e-204
ENSG00000179044	EXOC3L1	2.25	8.75842e-24	1.85	3.2028e-15	0.737855	0.641813	1.40106	0.414923	1.08722	0.144338	0.967675	0.276827
ENSG00000183347	GBP6	3.68	3.00444e-29	4.08	6.37497e-26	0.985822	NA	-0.682855	NA	0.0731827	0.976739	3.08445	0.172014
ENSG00000185507	IRF7	1.79	7.51644e-30	1.22	1.52124e-13	2.35636	5.90809e-21	2.90534	5.36403e-55	3.76863	0	3.72971	4.97059e-63
ENSG00000185745	IFIT1	1.59	1.8696e-08	2	2.20913e-11	5.27721	0	4.34568	0	5.06549	0	7.77693	0
ENSG00000185897	FFAR3	2.17	1.73358e-14	2.22	1.17952e-07	0.978221	NA	1.03288	NA	1.14	NA	1.50431	NA
ENSG00000187608	ISG15	2.22	6.68795e-15	2.01	4.30751e-12	3.8583	5.69348e-64	4.15919	3.52546e-28	4.43067	2.37547e-288	5.93963	5.47841e-136
ENSG00000188313	PLSCR1	1.66	7.15895e-21	1.84	7.32212e-20	1.89962	0	2.55262	0	3.0751	0	3.97863	0
ENSG00000196141	SPATS2L	1.75	1.34327e-17	1.45	1.82697e-11	1.0482	1.44085e-72	1.61075	1.22103e-148	1.41549	2.80243e-118	2.91292	6.85099e-152
ENSG00000197272	IL27	2.43	1.42254e-35	2.36	6.44398e-17	0.778783	0.138952	1.60635	0.026483	0.997506	0.0938505	1.26889	0.233361
ENSG00000197646	PDCD1LG2	4.03	4.76319e-36	3.68	5.76261e-16	2.27477	7.41828e-28	2.20225	4.05911e-34	1.15501	6.27062e-06	3.37367	3.97151e-45
ENSG00000198019	FCGR1B	2.45	2.86301e-41	2.52	8.33474e-24	0.54541	4.76698e-05	0.493106	1.1155e-08	-0.0890906	0.14334	-0.0103895	0.937225
ENSG00000198216	CACNA1E	2.39	2.56997e-37	2.15	9.51236e-16	-0.823291	1.58158e-11	0.055937	0.819285	-0.0554206	0.788535	-2.46326	5.00775e-20
ENSG00000198785	GRIN3A	2.61	3.83756e-24	3.35	6.44398e-17	1.14308	5.31248e-11	1.25839	1.38767e-16	-0.508323	0.00382007	0.885874	4.29309e-06
ENSG00000255221	CARD17	3.74	1.19527e-45	3.24	1.64648e-14	1.26862	0.297729	1.95165	0.0105774	0.576815	0.824273	0.221138	NA
ENSG00000130489	SCO2		9.58363e-51		2.12965e-21

### Sheet: 16 Signature Genes
Gene Name	Ensembl ID	3D THP-1 Infected Day 3		3D THP-1 Infected Day 6		3D THP-1 Infected Day 9		3D THP-1 Infected Day 12		Zak_Human		Khader_NHP		Khader_Mouse
		Log2 Fold-Change	FDR P-Value	Log2 Fold-Change	FDR P-Value	Log2 Fold-Change	FDR P-Value	Log2 Fold-Change	FDR P-Value	Log2 Fold-Change	Adjusted P Value	Log2 Fold-Change	Adjusted P Value	Log2 Fold-Change	Adjusted P Value
ETV7	ENSG00000010030	4.75718	5.76151e-10	4.43217	1.20302e-28	4.64658	2.41843e-39	7.60975	2.30637e-34	2.7035	0.0006	2.69	3.48866e-18	1.33	5.2e-37
SCARF1	ENSG00000074660	0.0856449	0.902952	1.22344	0.00010428	1.11724	5.32494e-15	-0.686178	0.0494947	1.8411	0.0007	1.78	1.55535e-07	-0.13	0.31
APOL1	ENSG00000100342	1.11328	1.21596e-40	1.83056	4.50269e-134	1.73733	1.11393e-127	2.31654	1.76842e-35	1.2788	0.0009	1.58	8.2077e-05	1.85	0.038
SEPT4	ENSG00000108387	0.892066	0.0238067	1.7411	7.04403e-12	0.996284	0.000323024	0.731007	0.114456	2.7492	0.002	0.66	0.0167585	-1.33	2.1e-16
STAT1	ENSG00000115415	2.60779	3.76675e-295	3.33037	0	3.11302	0	3.77647	0	1.0895	0.001	2.52	1.62848e-26	3.09	5.9e-22
GBP1	ENSG00000117228	6.18343	5.05932e-227	5.3095	0	3.46904	1.26299e-227	5.7667	0	1.9128	0.0008	4.18	1.46949e-24	4.81	1.6e-21
TRAFD1	ENSG00000135148	0.132291	0.0828457	0.543803	4.58074e-16	0.883256	4.30394e-48	0.824791	5.18789e-17	0.7872	0.0018	1.46	2.51698e-15	1.6	2.6e-30
SERPING1	ENSG00000149131	2.20966	2.14941e-41	3.09168	8.52884e-175	1.47086	6.07379e-50	2.65613	1.38622e-121	2.8446	0.0007	2.32	1.76331e-19	1.35	7.8e-24
FCGR1A	ENSG00000150337	0.42509	1.4752e-12	0.452349	1.58936e-06	-0.104912	0.0901661	0.00425737	0.976995	2.5863	0.0008	1.85	3.70756e-15	3.51	9.9e-53
ANKRD22	ENSG00000152766	2.85583	1.222e-08	3.53406	0.000830557	0.670317	NA	4.07466	0.0269296	3.1418	0.0009	5.24	3.24265e-11	0.09	0.86
GBP5	ENSG00000154451	2.84287	8.51218e-115	4.16347	0	3.95315	0	4.85411	3.27454e-129	2.0931	0.0009	4.18	1.46949e-24	4.91	1.1e-107
GBP2	ENSG00000162645	1.54648	1.85625e-64	1.78334	5.79317e-153	1.17936	2.95617e-102	2.89432	7.09934e-133	1.1734	0.0006	3.72	6.34773e-28	3.83	1.9e-92
GBP4	ENSG00000162654	2.3879	1.61608e-152	2.83637	2.54162e-298	2.57552	5.08929e-291	4.78415	6.78702e-180	1.1028	0.0012	3.28	1.91134e-07	3.34	1.7e-63
BATF2	ENSG00000168062	2.87436	2.28769e-39	3.05282	3.13754e-88	2.8364	1.31698e-83	3.48598	5.48512e-111	2.7985	0.0009	3.03	1.99936e-21	3.36	7.7e-54
TAP1	ENSG00000168394	1.5865	1.24276e-138	2.43778	1.17656e-290	2.1227	1.44702e-186	2.55002	1.60115e-117	1.0349	0.0007	NA	NA	3.47	6.2e-89
FCGR1B	ENSG00000198019	0.54541	4.76698e-05	0.493106	1.1155e-08	-0.0890906	0.14334	-0.0103895	0.937225	2.5863	0.0008	1.85	3.70756e-15	3.51	9.9e-53
